# Small molecules reveal differential shifts in stability and protein binding for G-quadruplex RNA

**DOI:** 10.1101/2025.02.10.637408

**Authors:** Justin G. Martyr, Martina Zafferani, Morgan A. Bailey, Marek D. Zorawski, Nadeska I. Montalvan, Dhanasheel Muralidharan, Michael C. Fitzgerald, Amanda E. Hargrove

## Abstract

The potential of therapeutically targeting RNA with small molecules continues to grow yet progress is hindered by difficulties in determining specific mechanisms of action, including impacts on RNA-protein binding. RNA G-quadruplexes (rGQs) are a particularly promising target due to their range of biological functions, structural stability, and hydrophobic surfaces, which promote small molecule and protein interactions alike. Challenges arise due to 1) the low structural diversity among rGQs, thereby limiting binding selectivity, and 2) a lack of knowledge regarding how small molecules can manipulate rGQ-protein binding on a global scale. We first leveraged a small molecule library privileged for RNA tertiary structures that displayed differential binding to rGQs based on loop length, consistent with computational predictions for DNA GQs. We next utilized an RT-qPCR-based assay to measure stability against enzymatic readthrough, expected to be a common mechanism in rGQ function. We discovered small molecules with significant, bidirectional impacts on rGQ stability, even within the same scaffold. Using Stability of Proteins from Rates of Oxidation (SPROX), a stability-based proteomics method, we then elucidated proteome level impacts of both stabilizing and destabilizing rGQ-targeting molecules on rGQ-protein interactions. This technique revealed small molecule-induced impacts on a unique subset of rGQ-binding proteins, along with proteins that exhibited differential changes based on the identity of the small molecule. The domain and peptide-level insights resulting from SPROX allow for the generation of specific hypotheses for both rGQ function and small molecule modulation thereof. Taken altogether, this methodology helps bridge the gap between small molecule-RNA targeting and RNA-protein interactions, providing insight into how small molecules can influence protein binding partners through modulation of target RNA structures.
