## Supplementary material for "Small molecules reveal differential shifts in stability and protein binding for G-quadruplex RNA": Table S2

### Sheet: Overlap proteins
RBPs							All assayed							Not RBPs
G3 v L	<->	P8+G3 v G3	<->	P13+G3 v G3	<-> G3 v L		G3 v L	<->	P8+G3 v G3	<->	P13+G3 v G3	<-> G3 v L		G3 v L	<->	P8+G3 v G3	<->	P13+G3 v G3	<-> G3 v L
O00267	Q01844	O95453	P18077	P39019	Q9UMR2		O00267	P04062	O43747	O95602	P24752	Q9UMR2		O14497	P04062	O43747	O95602	P24752	Q9Y2C4
O75494	Q15149	P08708	Q00839	P60228			O14497	P05787	O60828	P18077	P39019	Q9Y2C4		O75436	P05787	O60828	Q86YP4	P47985
P07305	Q9BUJ2	P11387	Q14152	P61011			O75436	Q01844	O95202	Q00839	P47985			O75874		O95202	Q9H078	P49959
P17987		P31948	Q9P2E9	P62316			O75494	Q15149	O95453	Q14152	P49959			P09525		P11177	Q9NVI7	P50416
P18583		P35580		Q12849			O75874	Q9BUJ2	P08708	Q86YP4	P50416			P21397		P18754		P78371
P26368		P35659		Q12972			P07305		P11177	Q9H078	P60228			P25205		P30153		Q04609
P31942		P43897		Q14103			P09525		P11387	Q9NVI7	P61011			P31040		P33121		Q05682
P31943		P62829		Q14692			P17987		P18754	Q9P2E9	P62316			P35251		P37802		Q13418
P41252		P82933		Q15393			P18583		P30153		P78371			P36543		P40222		Q13620
P43243		Q09161		Q96P11			P21397		P31948		Q04609			P40937		P51148		Q14839
P48444		Q13573		Q9C0J8			P25205		P33121		Q05682			P43304		P55786		Q3LXA3
P52597		Q15029		Q9GZR7			P26368		P35580		Q12849			P46100		P60660		Q7Z7F7
P54136		Q15269					P31040		P35659		Q12972			P61006		Q13439		Q8NEU8
P55795		Q92552					P31942		P37802		Q13418			Q13885		Q13561		Q9H8G2
Q08945		Q9H0D6					P31943		P40222		Q13620			Q14126		Q13616		Q9NRW1
Q12906		Q9Y237					P35251		P43897		Q14103			Q86WA6		Q14746		Q9UBV2
Q13148		Q9Y2Q9					P36543		P51148		Q14692			Q8WYA6		Q6P1J9		Q9UHR4
Q15424		Q9Y2R9					P40937		P55786		Q14839			Q99623		Q8WXX5		Q9Y2K7
Q5JTH9		Q9Y520					P41252		P60660		Q15393			Q9NPF5		Q969Q0		Q9Y6I9
Q8NCA5							P43243		P62829		Q3LXA3			Q9NV70		Q9BPW8
Q96QR8							P43304		P82933		Q7Z7F7			Q9NYL9		Q9H2W6
Q9H0L4							P46100		Q09161		Q8NEU8			Q9Y2A7		Q9UNF0
Q9NVM6							P48444		Q13439		Q96P11
Q9Y3B4							P52597		Q13561		Q9C0J8
							P54136		Q13573		Q9GZR7
							P55795		Q13616		Q9H8G2
							P61006		Q14746		Q9NRW1
							Q08945		Q15029		Q9UBV2
							Q12906		Q15269		Q9UHR4
							Q13148		Q6P1J9		Q9Y2K7
							Q13885		Q8WXX5		Q9Y6I9
							Q14126		Q92552
							Q15424		Q969Q0
							Q5JTH9		Q9BPW8
							Q86WA6		Q9H0D6
							Q8NCA5		Q9H2W6
							Q8WYA6		Q9UNF0
							Q96QR8		Q9Y237
							Q99623		Q9Y2Q9
							Q9H0L4		Q9Y2R9
							Q9NPF5		Q9Y520
							Q9NV70
							Q9NVM6
							Q9NYL9
							Q9Y2A7
							Q9Y3B4

### Sheet: DMZ-P13 v G3 12 RBP
	Master Protein Accessions	Protein Names	Gene Name	Positions in Master Proteins	Z-score G/L	Z-score GP8/L	Z-score GP13/L	Z-score P8/L	Z-score P13/L	n/a = not assayed, [] if Experiment B had different peptide in close proximity	Z-score GP8/G	Z-score GP13/G
P39019	P39019	Small ribosomal subunit protein eS19 (40S ribosomal protein S19)	RPS19	P39019 [112-122]	1.18471	-0.282081	-1.28081	-0.720606	-0.968441		-0.971153	-2.45473
P60228	P60228	Eukaryotic translation initiation factor 3 subunit E (eIF3e) (Eukaryotic translation initiation factor 3 subunit 6) (Viral integration site protein INT-6 homolog) (eIF-3 p48)	EIF3E EIF3S6 INT6	P60228 [388-407]	1.22347	-0.470671	-1.3933	0.200389	1.67524		-1.19413	-2.61007			Hit by criteria (Z-score > +/- 2, P-value < 0.05)
P61011	P61011	Signal recognition particle subunit SRP54 (EC 3.6.5.4) (Signal recognition particle 54 kDa protein)	SRP54	P61011-1 [375-398]	2.47498	0.714335	-1.48267	2.1818	0.360362		-0.639175	-3.85998
P62316	P62316	Small nuclear ribonucleoprotein Sm D2 (Sm-D2) (snRNP core protein D2)	SNRPD2 SNRPD1	P62316 [9-37]	1.59735	0.344479	-0.538646	0.684948	0.210475		-0.53677	-2.04662
Q12849	Q12849	G-rich sequence factor 1	GRSF1	Q12849 [290-309]	0.326069	-0.705284	-1.67358	0.114028	0.0335238		-0.936361	-2.07988
Q12972	Q12972	Nuclear inhibitor of protein phosphatase 1 (NIPP-1) (Protein phosphatase 1 regulatory inhibitor subunit 8) [Includes: Activator of RNA decay (EC 3.1.4.-) (ARD-1)]	PPP1R8 ARD1 NIPP1	Q12972-1 [224-234]	1.5671	0.16946	-0.910774	0.142143	-0.430116		-0.706216	-2.41426
Q14103	Q14103	Heterogeneous nuclear ribonucleoprotein D0	HNRNPD	Q14103 [198-221]	1.64418	-0.89895	-0.664151	0.287559	0.267306	[200-221] (P13 hit elsewhere, Q14103-3 [256-272]; Q14103-4 [237-253] 4.87)	-1.88876	-2.22324
Q14692	Q14692	Ribosome biogenesis protein BMS1 homolog (Ribosome assembly protein BMS1 homolog)	BMS1 BMS1L KIAA0187	Q14692 [419-426]	-2.22779	-0.0705213	1.04172	n/a	n/a		1.18559	3.16315
Q15393	Q15393	Splicing factor 3B subunit 3 (Pre-mRNA-splicing factor SF3b 130 kDa subunit) (SF3b130) (STAF130) (Spliceosome-associated protein 130) (SAP 130)	SF3B3 KIAA0017 SAP130	Q15393-1 [440-464]	1.46643	0.406368	-0.720833	0.497121	0.225511		-0.396706	-2.11947
Q96P11	Q96P11	28S rRNA (cytosine-C(5))-methyltransferase (EC 2.1.1.-) (NOL1-related protein) (NOL1R) (NOL1/NOP2/Sun domain family member 5) (Williams-Beuren syndrome chromosomal region 20A protein)	NSUN5 NSUN5A WBSCR20 WBSCR20A	Q96P11-1 [263-273]	-1.20097	-0.0442713	0.887111	0.823803	-0.647621		0.632467	2.05124
Q9C0J8	Q9C0J8	pre-mRNA 3' end processing protein WDR33 (WD repeat-containing protein 33) (WD repeat-containing protein of 146 kDa)	WDR33 WDC146	Q9C0J8 [289-295]	-0.538157	-1.0201	1.65245	-1.78432	0.644467		-0.782867	2.25313
	Q9C0J8			Q9C0J8 [11-16]	1.48708	0.505672	3.63834	-0.71125	-1.56876		-0.302536	2.49518
Q9GZR7	Q9GZR7	ATP-dependent RNA helicase DDX24 (EC 3.6.4.13) (DEAD box protein 24)	DDX24	Q9GZR7 [721-728]	0.151913	1.18606	2.17527	1.10643	0.0684993		1.17837	2.17207
Overlap w/ G3 v L
Q9UMR2	Q9UMR2	ATP-dependent RNA helicase DDX19B	DDX19B	Q9UMR2-1 [437-446]; Q9NUU7 [436-445]	-2.4151	0.769668	-0.679173	0.0476284	-0.128582		2.18723	1.50673
				Q9UMR2-1 [181-187]; Q9NUU7 [180-186]	-2.6202	0.110535	-0.215531	0.309205	-0.0192853		1.60067	2.18884
Overlap w/ P8+G3 v G3
P18077	P18077	Large ribosomal subunit protein eL33 (60S ribosomal protein L35a) (Cell growth-inhibiting gene 33 protein)	RPL35A GIG33	P18077 [77-85]	0.670214	2.59362	4.79463	1.13375	1.59188		2.38549	4.4781
Q00839	Q00839	Heterogeneous nuclear ribonucleoprotein U (hnRNP U) (GRIP120) (Nuclear p120 ribonucleoprotein) (Scaffold-attachment factor A) (SAF-A) (p120) (pp120)	HNRNPU C1orf199 HNRPU SAFA U21.1	Q00839-2 [526-532]; Q00839 [545-551]	0.964532	3.51714	5.97278	-1.69934	0.127304		3.20341	5.45885
Q14152	Q14152	Eukaryotic translation initiation factor 3 subunit A (eIF3a) (Eukaryotic translation initiation factor 3 subunit 10) (eIF-3-theta) (eIF3 p167) (eIF3 p180) (eIF3 p185)	EIF3A EIF3S10 KIAA0139	Q14152 [521-532]	-0.580573	-2.36072	-2.51662	-0.457973	-1.73019		-2.18795	-2.13936
				Q14152 [368-376]	-1.59668	-3.25445	-3.12443	0.0488849	-0.0198841		-2.56563	-1.84777
				Q14152 [503-520]	0.624362	-2.37524	-1.90785	n/a	n/a		-2.88534	-2.60417
				Q14152 [733-740]	0.00222865	-2.47826	-1.86208	-0.22717	0.612174		-2.64307	-1.9814
				Q14152 [46-53]	-0.605954	-2.80691	-2.58284	-0.902888	-0.317644		-2.64923	-2.18632
				Q14152 [341-351]	1.45153	-2.00068	-1.44298	-1.50846	-0.612425		-2.95418	-2.87334
				Q14152 [308-317]	0.266515	-2.53313	-2.64591	0.176481	0.0357013		-2.85113	-3.05848
				Q14152 [753-763]	0.374495	-1.95775	-2.50456	-0.875251	-1.17995		-2.29889	-3.00788
Q9P2E9	Q9P2E9	Ribosome-binding protein 1 (180 kDa ribosome receptor homolog) (RRp) (ES/130-related protein) (Ribosome receptor protein)	RRBP1 KIAA1398	Q9P2E9-1 [908-921]	0.166409	-1.8864	-1.39863	-0.275319	-0.988268		-2.10507	-1.64028
				Q9P2E9-1 [167-188]	1.59724	0.534202	-0.904656	2.56187	0.793481		-0.334461	-2.43557

### Sheet: DMZ-P8 v G3 19 RBP
	Master Protein Accessions	Protein Names	Gene Name	Positions in Master Proteins	Z-score G/L	Z-score GP8/L	Z-score GP13/L	Z-score P8/L	Z-score P13/L	n/a = not assayed, [] if Experiment B had different peptide in close proximity	Z-score GP8/G	Z-score GP13/G
O95453	O95453	Poly(A)-specific ribonuclease PARN (EC 3.1.13.4) (Deadenylating nuclease) (Deadenylation nuclease) (Polyadenylate-specific ribonuclease)	PARN	O95453 [427-443]	1.55	-1.34	-0.39	-0.777045	-0.708365		-2.3	-1.84
P08708	P08708	Small ribosomal subunit protein eS17 (40S ribosomal protein S17)	RPS17	P08708 [50-59]	0.14	-2.05	-1.13	-2.71331	-0.942998		-2.26	-1.34			Hit by criteria (Z-score > +/- 2, P-value < 0.05)
P11387	P11387	DNA topoisomerase 1 (EC 5.6.2.1) (DNA topoisomerase I)	TOP1	P11387 [694-700]	0.17	-2.02	-0.33	n/a	n/a		-2.25	-0.51
P31948	P31948	Stress-induced-phosphoprotein 1 (STI1) (Hsc70/Hsp90-organizing protein) (Hop) (Renal carcinoma antigen NY-REN-11) (Transformation-sensitive protein IEF SSP 3521)	STIP1	P31948 [110-118]	0.83	3.25	4.83	0.959568	2.11598		2.99	4.37
P35580	P35580	Myosin-10 (Cellular myosin heavy chain, type B) (Myosin heavy chain 10) (Myosin heavy chain, non-muscle IIb) (Non-muscle myosin heavy chain B) (NMMHC-B) (Non-muscle myosin heavy chain IIb) (NMMHC II-b) (NMMHC-IIB)	MYH10	P35580 [983-996]	-0.12	-2.18	-1.23	-0.365859	0.275737		-2.26	-1.2
P35659	P35659	Protein DEK	DEK	P35659-1 [207-215]	-4.03	0.56	-1.06	0.482079	1.06091	[207-215]	2.88	2.58
P43897	P43897	Elongation factor Ts, mitochondrial (EF-Ts) (EF-TsMt)	TSFM	P43897 [193-201]	-3.15	0.84	1.76	-0.280909	-0.345951		2.69	4.78
	P43897			P43897 [255-282]	-2.83	0.64	0.14	0.430102	-0.0107145		2.29	2.76
P62829	P62829	Large ribosomal subunit protein uL14 (60S ribosomal protein L17) (60S ribosomal protein L23)	RPL23	P62829 [52-67]	1.77	-1.27	0.15	-1.78318	-3.39659		-2.35	-1.47
P82933	P82933	Small ribosomal subunit protein uS9m (28S ribosomal protein S9, mitochondrial) (MRP-S9) (S9mt)	MRPS9	P82933 [213-223]	-0.52	-2.17	-1.51	n/a	n/a		-2.02	-1.12
Q09161	Q09161	Nuclear cap-binding protein subunit 1 (80 kDa nuclear cap-binding protein) (CBP80) (NCBP 80 kDa subunit)	NCBP1	Q09161 [291-311]	-0.32	-4.21	-5.5	n/a	n/a		-4.31	-5.55
	Q09161			Q09161 [97-110]	0.46	-4.64	-3.37	n/a	n/a		-5.21	-4.01
Q13573	Q13573	SNW domain-containing protein 1 (Nuclear protein SkiP) (Nuclear receptor coactivator NCoA-62) (Ski-interacting protein)	SNW1	Q13573 [123-146]	0.54	-1.95	-2.36	0.792931	1.27463		-2.38	-3.01
Q15029	Q15029	116 kDa U5 small nuclear ribonucleoprotein component, Elongation factor Tu GTP-binding domain-containing protein 2, SNU114 homolog, hSNU114, U5 snRNP-specific protein, 116 kDa, U5-116 kDa	EFTUD2	Q15029 [952-963]	0.33	-2.06	-0.59	-1.93607	0.647735		-2.38	-0.93
Q15269	Q15269	Periodic tryptophan protein 2 homolog	PWP2	Q15269 [762-768]	0.43	-1.83	-1.67	-0.835779	0.301659		-2.2	-2.17
Q92552	Q92552	Small ribosomal subunit protein mS27	MRPS27	Q92552 [259-265]	-1.57	1.19	-1.37	1.00297	0.0393495		2.15	-0.01
Q9H0D6	Q9H0D6	5'-3' exoribonuclease 2, 3.1.13.-, DHM1-like protein, DHP protein	XRN2	Q9H0D6-1 [466-493]	3.13	-1.83	0.18	1.03297	0.0304357	[466-494]	-3.72	-2.7
Q9Y237	Q9Y237	Peptidyl-prolyl cis-trans isomerase NIMA-interacting 4, 5.2.1.8, Parvulin-14, Par14, hPar14, Parvulin-17, Par17, hPar17, Peptidyl-prolyl cis-trans isomerase Pin4, PPIase Pin4, Peptidyl-prolyl cis/trans isomerase EPVH, hEPVH, Rotamase Pin4	PIN4	Q9Y237 [60-77]	-0.85	1.51	-0.24	n/a	n/a		2.09	0.53
Q9Y2Q9	Q9Y2Q9	Small ribosomal subunit protein bS1m, 28S ribosomal protein S28, mitochondrial, MRP-S28, S28mt, 28S ribosomal protein S35, mitochondrial, MRP-S35, S35mt	MRPS28	Q9Y2Q9 [76-85]	-1.02	1.45	2.19	0.0909947	-1.09575		2.12	3.28
Q9Y2R9	Q9Y2R9	Small ribosomal subunit protein uS7m, 28S ribosomal protein S7, mitochondrial, MRP-S7, S7mt, bMRP-27a, bMRP27a	MRPS7	Q9Y2R9 [229-234]	-2.2	0.93	0.25	0.448154	0.409395		2.24	2.29
Q9Y520	Q9Y520	Protein PRRC2C, BAT2 domain-containing protein 1, HBV X-transactivated gene 2 protein, HBV XAg-transactivated protein 2, HLA-B-associated transcript 2-like 2, Proline-rich and coiled-coil-containing protein 2C	PRRC2C	Q9Y520 [2208-2226]	-0.33	-2.07	-2.25	n/a	n/a		-2.02	-2.09
Overlap w/ G3 v L
Q01844	Q01844	RNA-binding protein EWS (EWS oncogene) (Ewing sarcoma breakpoint region 1 protein)	EWSR1 EWS	Q01844 [269-292]	3.13765	-0.255982	0.856533	0.087335	1.5673		-2.04855	-1.98497
Q15149	Q15149	Plectin (PCN) (PLTN) (Hemidesmosomal protein 1) (HD1) (Plectin-1)	PLEC PLEC1	Q15149-1 [2298-2306]	2.81579	-0.678432	0.300934	-1.53528	-1.01438		-2.31674	-2.27855
Q9BUJ2	Q9BUJ2	Heterogeneous nuclear ribonucleoprotein U-like protein 1 (Adenovirus early region 1B-associated protein 5) (E1B-55 kDa-associated protein 5) (E1B-AP5)	HNRNPUL1 E1BAP5 HNRPUL1	Q9BUJ2-1 [546-562]	3.96909	0.491011	2.76932	0.493761	1.80851		-1.7228	-0.718991
				Q9BUJ2-1 [545-562]	4.75361	0.490626	3.28312	-0.179449	1.35473		-2.16718	-0.896792

### Sheet: G3 v L 24 RBP
	Master Protein Accessions	Protein Names	Gene Name	Positions in Master Proteins	Z-score G/L	Z-score GP8/L	Z-score GP13/L	Z-score P8/L	Z-score P13/L	n/a = not assayed, [] if Experiment B had different peptide in close proximity	Z-score GP8/G	Z-score GP13/G
O00267	O00267	Transcription elongation factor SPT5 (hSPT5) (DRB sensitivity-inducing factor 160 kDa subunit) (DSIF p160) (DRB sensitivity-inducing factor large subunit) (DSIF large subunit) (Tat-cotransactivator 1 protein) (Tat-CT1 protein)	SUPT5H SPT5 SPT5H	O00267 [784-798]	-2.2123	-0.291446	-2.08704	0.290738	-0.125151		0.94132	-0.176945
O75494	O75494	Serine/arginine-rich splicing factor 10 (40 kDa SR-repressor protein) (SRrp40) (FUS-interacting serine-arginine-rich protein 1) (Splicing factor SRp38) (Splicing factor, arginine/serine-rich 13A) (TLS-associated protein with Ser-Arg repeats) (TASR) (TLS-associated protein with SR repeats) (TLS-associated serine-arginine protein) (TLS-associated SR protein)	SRSF10 FUSIP1 FUSIP2 SFRS13A TASR	O75494-1 [91-97]	3.07529	1.94401	3.26124	-1.01051	-1.28206		0.33192	0.62872			Hit by criteria (Z-score > +/- 2, P-value < 0.05)
P07305	P07305	Histone H1.0 (Histone H1') (Histone H1(0)) [Cleaved into: Histone H1.0, N-terminally processed]	H1-0 H1F0 H1FV	P07305 [1-15]	11.916	5.00947	2.4985	0.0354282	-0.211822	[1-14]	-1.40348	-8.34032
P17987	P17987	T-complex protein 1 subunit alpha (TCP-1-alpha) (CCT-alpha)	TCP1 CCT1 CCTA	P17987 [154-159]	-2.03109	-0.486722	-0.32546	-0.70195	-0.509255		0.630605	1.52836
P18583	P18583	Protein SON (Bax antagonist selected in saccharomyces 1) (BASS1) (Negative regulatory element-binding protein) (NRE-binding protein) (Protein DBP-5) (SON3)	SON C21orf50 DBP5 KIAA1019 NREBP HSPC310 HSPC312	P18583-1 [1091-1101]; [1102-1112]	-2.02805	-0.350439	-0.718808	-0.359149	-0.355895		0.774159	1.10743
P26368	P26368	Splicing factor U2AF 65 kDa subunit (U2 auxiliary factor 65 kDa subunit) (hU2AF(65)) (hU2AF65) (U2 snRNP auxiliary factor large subunit)	U2AF2 U2AF65	P26368 [445-452]	-2.34123	-0.363434	-1.31303	0.828829	-0.37644	[445-453]	0.937545	0.76479
P31942	P31942	Heterogeneous nuclear ribonucleoprotein H3 (hnRNP H3) (Heterogeneous nuclear ribonucleoprotein 2H9) (hnRNP 2H9)	HNRNPH3 HNRPH3	P31942 [233-261]	2.23171	1.42077	-0.335485	1.32408	-0.361736		0.251549	-2.41606
P31943	P31943	Heterogeneous nuclear ribonucleoprotein H (hnRNP H) [Cleaved into: Heterogeneous nuclear ribonucleoprotein H, N-terminally processed]	HNRNPH1 HNRPH HNRPH1	P31943 [348-355]; P55795 [348-355]	3.14479	1.3078	2.08792	0.387153	0.0769601		-0.385605	-0.682625
P41252	P41252	Isoleucine--tRNA ligase, cytoplasmic (EC 6.1.1.5) (Isoleucyl-tRNA synthetase) (IRS) (IleRS)	IARS1 IARS	P41252 [419-428]	-2.79141	-1.66635	-1.53783	-0.260092	0.7629		-0.196588	0.94126
				P41252 [911-917]	-2.91525	-0.956282	-1.0457	0.0697646	0.0809121		0.630421	1.57866
				P41252 [892-903]	-2.46177	-0.613895	-0.890164	-0.108314	-0.448881	[892-904]	0.738772	1.32552
P43243	P43243	Matrin-3	MATR3 KIAA0723	P43243 [217-229]	2.32416	1.25938	2.15332	-1.09549	0.084487	[217-225]	0.0271952	0.144173
P48444	P48444	Coatomer subunit delta (Archain) (Delta-coat protein) (Delta-COP)	ARCN1 COPD	P48444 [289-304]	-2.01895	-0.770591	-1.54988	-0.485009	-0.0554884		0.321128	0.215611
P52597	P52597	Heterogeneous nuclear ribonucleoprotein F (hnRNP F) (Nucleolin-like protein mcs94-1) [Cleaved into: Heterogeneous nuclear ribonucleoprotein F, N-terminally processed]	HNRNPF HNRPF	P52597 [91-98]	-3.24542	-1.96656	-2.74303	-0.43604	-1.17547		-0.259675	0.079125
P54136	P54136	Arginine--tRNA ligase, cytoplasmic (EC 6.1.1.19) (Arginyl-tRNA synthetase) (ArgRS)	RARS1 RARS	P54136-1 [72-79]	-2.14386	-0.296662	-0.458469	-0.730574	-1.29204		0.897028	1.49104
P55795	P55795	Heterogeneous nuclear ribonucleoprotein H2 (hnRNP H2) (FTP-3) (Heterogeneous nuclear ribonucleoprotein H') (hnRNP H') [Cleaved into: Heterogeneous nuclear ribonucleoprotein H2, N-terminally processed]	HNRNPH2 FTP3 HNRPH2	P55795 [327-347]	3.58172	1.43064	1.8603	0.0483703	1.02117		-0.501938	-1.32779
				P55795 [300-316]	2.24475	1.24848	1.70832	0.426237	0.23598		0.0605134	-0.255574
				P55795 [88-114]	2.26133	1.7594	0.537039	1.82261	-1.10221		0.595761	-1.51592
Q08945	Q08945	FACT complex subunit SSRP1 (Chromatin-specific transcription elongation factor 80 kDa subunit) (Facilitates chromatin transcription complex 80 kDa subunit) (FACT 80 kDa subunit) (FACTp80) (Facilitates chromatin transcription complex subunit SSRP1) (Recombination signal sequence recognition protein 1) (Structure-specific recognition protein 1) (hSSRP1) (T160)	SSRP1 FACT80	Q08945 [16-22]	2.78344	1.4367	2.15259	2.12382	-0.0426997	[16-24]	-0.0437067	-0.280436
Q12906	Q12906	Interleukin enhancer-binding factor 3 (Double-stranded RNA-binding protein 76) (DRBP76) (M-phase phosphoprotein 4) (MPP4) (Nuclear factor associated with dsRNA) (NFAR) (Nuclear factor of activated T-cells 90 kDa) (NF-AT-90) (Translational control protein 80) (TCP80)	ILF3 DRBF MPHOSPH4 NF90	Q12906-7 [393-408]	2.6263	0.257407	1.15311	-1.19014	-0.618497	[394-408]	-1.2119	-1.19784
				Q12906-7 [528-540]	3.20087	1.05743	2.63061	-0.809173	0.30272	[524-536]	-0.684239	-0.15751
Q13148	Q13148	TAR DNA-binding protein 43 (TDP-43)	TARDBP TDP43	Q13148-1 [84-95]	2.75312	2.33699	2.10527	0.135666	-0.0920353		0.933161	-0.302754
Q15424	Q15424	Scaffold attachment factor B1 (SAF-B) (SAF-B1) (HSP27 estrogen response element-TATA box-binding protein) (HSP27 ERE-TATA-binding protein)	SAFB HAP HET SAFB1	Q15424-1 [382-393]	-2.09207	-1.89696	-2.35471	-1.42065	0.56515		-0.838195	-0.572415
Q5JTH9	Q5JTH9	RRP12-like protein	RRP12 KIAA0690	Q5JTH9-1 [646-658]	-2.89949	-1.48503	-1.33034	n/a	n/a		0.057857	1.26156
				Q5JTH9-1 [504-510]	-3.62158	-0.791976	-2.51168	-0.967051	1.28038		1.2053	0.672165
Q8NCA5	Q8NCA5	Protein FAM98A	FAM98A	Q8NCA5 [303-325]; Q52LJ0-2 [305-327]	2.64524	1.41633	0.959174	1.04565	-0.275759		0.0127888	-1.42147
Q96QR8	Q96QR8	Transcriptional activator protein Pur-beta (Purine-rich element-binding protein B)	PURB	Q96QR8 [275-285]	4.09277	2.11635	3.09035	0.836348	-0.611608		-0.0601768	-0.491875
Q9H0L4	Q9H0L4	Cleavage stimulation factor subunit 2 tau variant (CF-1 64 kDa subunit tau variant) (Cleavage stimulation factor 64 kDa subunit tau variant) (CSTF 64 kDa subunit tau variant) (TauCstF-64)	CSTF2T KIAA0689	Q9H0L4 [469-493]	3.55427	0.600371	1.01255	1.23468	-0.786414		-1.37146	-2.20359
Q9NVM6	Q9NVM6	DnaJ homolog subfamily C member 17	DNAJC17	Q9NVM6 [294-304]	4.4814	3.2654	2.99768	n/a	n/a		0.944764	-0.949021
Q9Y3B4	Q9Y3B4	Splicing factor 3B subunit 6 (Pre-mRNA branch site protein p14) (SF3b 14 kDa subunit) (SF3B14a) (Spliceosome-associated protein, 14-kDa) (Splicing factor 3b, subunit 6, 14kDa)	SF3B6 SAP14 SF3B14 SF3B14A CGI-110 HSPC175 HT006	Q9Y3B4 [25-41]	-2.47703	-1.03367	-1.7706	1.19969	2.85482		0.299928	0.403715

### Sheet: DMZ-P13 v G3 19 AA
	Master Protein Accessions	Protein Names	Gene Name	Positions in Master Proteins	Z-score G/L	Z-score GP8/L	Z-score GP13/L	Z-score P8/L	Z-score P13/L	n/a = not assayed	Z-score GP8/G	Z-score GP13/G
P24752	P24752	Acetyl-CoA acetyltransferase, mitochondrial (EC 2.3.1.9) (Acetoacetyl-CoA thiolase) (T2)	ACAT1 ACAT MAT	P24752 [274-302]	1.52136	-0.378429	-1.88571	-0.167414	-0.303023		-1.26438	-3.40839
P47985	P47985	Cytochrome b-c1 complex subunit Rieske, mitochondrial (EC 7.1.1.8) (Complex III subunit 5) (Cytochrome b-c1 complex subunit 5) (Rieske iron-sulfur protein) (RISP) (Rieske protein UQCRFS1) (Ubiquinol-cytochrome c reductase iron-sulfur subunit) [Cleaved into: Cytochrome b-c1 complex subunit 9 (Su9) (Subunit 9) (8 kDa subunit 9) (Complex III subunit IX) (Cytochrome b-c1 complex subunit 11) (UQCRFS1 …	UQCRFS1	P47985 [131-151]	-0.843195	1.26108	3.90213	-0.343333	0.310913		1.82149	4.92598
P49959	P49959	Double-strand break repair protein MRE11 (EC 3.1.-.-) (Double-strand break repair protein MRE11A) (Meiotic recombination 11 homolog 1) (MRE11 homolog 1) (Meiotic recombination 11 homolog A) (MRE11 homolog A)	MRE11 HNGS1 MRE11A	P49959 [683-705]	-2.22753	-2.98404	-6.77586	1.1102	0.666701		-1.92035	-5.14699			Hit by criteria (Z-score > +/- 2, P-value < 0.05)
P50416	P50416	Carnitine O-palmitoyltransferase 1, liver isoform (CPT1-L) (EC 2.3.1.21) (Carnitine O-palmitoyltransferase I, liver isoform) (CPT I) (CPTI-L) (Carnitine palmitoyltransferase 1A)	CPT1A CPT1	P50416 [635-645]	0.841177	1.3364	2.63265	-0.853264	0.99438		0.948551	2.0222
P78371	P78371	T-complex protein 1 subunit beta (TCP-1-beta) (CCT-beta)	CCT2 99D8.1 CCTB	P78371-1 [467-481]	-0.0239334	0.527201	1.86925	-0.544252	-0.627651		0.575539	2.00906
Q04609	Q04609	Glutamate carboxypeptidase 2 (EC 3.4.17.21) (Cell growth-inhibiting gene 27 protein) (Folate hydrolase 1) (Folylpoly-gamma-glutamate carboxypeptidase) (FGCP) (Glutamate carboxypeptidase II) (GCPII) (Membrane glutamate carboxypeptidase) (mGCP) (N-acetylated-alpha-linked acidic dipeptidase I) (NAALADase I) (Prostate-specific membrane antigen) (PSM) (PSMA) (Pteroylpoly-gamma-glutamate carboxypeptida…	FOLH1 FOLH NAALAD1 PSM PSMA GIG27	Q04609 [344-354]	-0.280721	1.69926	2.34205	0.515096	0.0819524		1.97027	2.7486
Q05682	Q05682	Caldesmon (CDM)	CALD1 CAD CDM	Q05682-1 [137-152]	-0.485227	-1.80846	-3.41614	-1.01887	-2.15091	P13 hit	-1.6532	-3.1835
Q13418	Q13418	Integrin-linked protein kinase (EC 2.7.11.1) (59 kDa serine/threonine-protein kinase) (Beta-integrin-linked kinase) (ILK-1) (ILK-2) (p59ILK)	ILK ILK1 ILK2	Q13418 [439-448]	1.78154	-0.263019	-0.433311	n/a	n/a		-1.2886	-2.10462
Q13620	Q13620	Cullin-4B (CUL-4B)	CUL4B KIAA0695	Q13620-1 [116-140]	0.0922121	-1.4087	-3.32544	2.43976	3.75786	P8 and P13 hit	-1.55385	-3.61996
				Q13620-1 [803-811]	0.1424	-1.25193	-2.61266	-0.483732	-0.881808		-1.41514	-2.90861
Q14839	Q14839	Chromodomain-helicase-DNA-binding protein 4 (CHD-4) (EC 3.6.4.12) (ATP-dependent helicase CHD4) (Mi-2 autoantigen 218 kDa protein) (Mi2-beta)	CHD4	Q14839 [577-594]	1.10018	-1.03874	-1.16664	0.0880048	-0.732751		-1.72991	-2.25537
Q3LXA3	Q3LXA3	Triokinase/FMN cyclase (Bifunctional ATP-dependent dihydroxyacetone kinase/FAD-AMP lyase (cyclizing)) [Includes: ATP-dependent dihydroxyacetone kinase (DHA kinase) (EC 2.7.1.28) (EC 2.7.1.29) (Glycerone kinase) (Triokinase) (Triose kinase); FAD-AMP lyase (cyclizing) (EC 4.6.1.15) (FAD-AMP lyase (cyclic FMN forming)) (FMN cyclase)]	TKFC DAK	Q3LXA3 [374-380]	0.426358	1.53425	3.12115	-0.289462	-0.779966		1.39421	2.92426
Q7Z7F7	Q7Z7F7	Large ribosomal subunit protein mL55 (39S ribosomal protein L55, mitochondrial) (L55mt) (MRP-L55) (Mitochondrial large ribosomal subunit protein bL31m)	MRPL55 UNQ5835/PRO19675	Q7Z7F7 [73-89]	1.88744	-1.02216	-1.58755	0.559229	0.2863		-2.15777	-3.42928
Q8NEU8	Q8NEU8	DCC-interacting protein 13-beta (Dip13-beta) (Adapter protein containing PH domain, PTB domain and leucine zipper motif 2)	APPL2 DIP13B	Q8NEU8-1 [506-518]	-0.694503	0.238104	1.55275	n/a	n/a		0.646856	2.29143
Q9H8G2	Q9H8G2	Caspase activity and apoptosis inhibitor 1 (Conserved anti-apoptotic protein) (CAAP)	CAAP1 C9orf82 CAAP	Q9H8G2-1 [162-168]	-1.48594	-0.74704	0.72584	n/a	n/a		0.0445933	2.1428
Q9NRW1	Q9NRW1	Ras-related protein Rab-6B (EC 3.6.5.2)	RAB6B	Q9NRW1 [145-158]	-1.77068	0.062528	1.05732	-0.0928169	-0.617413		1.06873	2.75791
Q9UBV2	Q9UBV2	Protein sel-1 homolog 1 (Suppressor of lin-12-like protein 1) (Sel-1L)	SEL1L TSA305 UNQ128/PRO1063	Q9UBV2 [179-192]	-5.6645	-2.61717	-2.71342	0.691047	0.426649		0.415795	2.34295
Q9UHR4	Q9UHR4	Brain-specific angiogenesis inhibitor 1-associated protein 2-like protein 1 (BAI1-associated protein 2-like protein 1) (Insulin receptor tyrosine kinase substrate)	BAIAP2L1 IRTKS	Q9UHR4 [292-313]	-2.70538	-0.781225	-0.051919	0.53951	0.532757		0.698265	2.44137
Q9Y2K7	Q9Y2K7	Lysine-specific demethylase 2A (EC 1.14.11.27) (CXXC-type zinc finger protein 8) (F-box and leucine-rich repeat protein 11) (F-box protein FBL7) (F-box protein Lilina) (F-box/LRR-repeat protein 11) (JmjC domain-containing histone demethylation protein 1A) ([Histone-H3]-lysine-36 demethylase 1A)	KDM2A CXXC8 FBL11 FBL7 FBXL11 JHDM1A KIAA1004	Q9Y2K7 [1062-1068]	-1.12426	-0.830514	0.929751	-0.902401	-0.355535		-0.249078	2.02578
Q9Y6I9	Q9Y6I9	Testis-expressed protein 264 (Putative secreted protein Zsig11)	TEX264 ZSIG11 UNQ337/PRO536	Q9Y6I9 [187-201]	-1.50539	0.468396	1.26573	1.37744	3.00609		1.35125	2.73463
Overlap w/ G3 v L
Q9Y2C4	Q9Y2C4	Nuclease EXOG, mitochondrial (EC 3.1.30.-) (Endonuclease G-like 1) (Endo G-like 1)	EXOG ENDOGL1 ENDOGL2 ENGL	Q9Y2C4 [139-148]	-3.48446	-0.731938	-0.0287668	n/a	n/a		1.1917	3.18491
Overlap w/ P8+G3 v G3
O95602	O95602	DNA-directed RNA polymerase I subunit RPA1 (RNA polymerase I subunit A1) (EC 2.7.7.6) (A190) (DNA-directed RNA polymerase I largest subunit) (DNA-directed RNA polymerase I subunit A) (RNA polymerase I 194 kDa subunit) (RPA194)	POLR1A	O95602 [1485-1500]	1.23124	4.54136	5.65344	5.00932	8.40234	P13 hit	4.14428	4.87328
Q86YP4	Q86YP4	Transcriptional repressor p66-alpha (Hp66alpha) (GATA zinc finger domain-containing protein 2A)	GATAD2A	Q86YP4 [234-249]	2.39262	-0.773738	-1.73324	1.46997	2.13881		-2.17885	-4.05033
Q9H078	Q9H078	Mitochondrial disaggregase (EC 3.6.1.-) (Suppressor of potassium transport defect 3) [Cleaved into: Mitochondrial disaggregase, cleaved form]	CLPB SKD3	Q9H078-1 [144-152]	0.986145	2.55178	6.03207	n/a	n/a		2.1621	5.50193
Q9NVI7	Q9NVI7	ATPase family AAA domain-containing protein 3A	ATAD3A	Q9NVI7 [73-92]	0.460887	0.648222	2.42606	0.203551	1.38588		0.430174	2.15354
				Q9NVI7 [395-406]	-0.309077	1.41906	1.94198	-0.123979	-0.451785		1.68763	2.3495
				Q9NVI7 [230-242]	0.736412	3.37785	3.78444	0.0560983	-1.93699		3.18402	3.3432

### Sheet: DMZ-P8 v G3 AA
	Master Protein Accessions	Protein Names	Gene Name	Positions in Master Proteins	Z-score G/L	Z-score GP8/L	Z-score GP13/L	Z-score P8/L	Z-score P13/L	n/a = not assayed	Z-score GP8/G	Z-score GP13/G
O43747	O43747	AP-1 complex subunit gamma-1 (Adaptor protein complex AP-1 subunit gamma-1) (Adaptor-related protein complex 1 subunit gamma-1) (Clathrin assembly protein complex 1 gamma-1 large chain) (Gamma1-adaptin) (Golgi adaptor HA1/AP1 adaptin subunit gamma-1)	AP1G1 ADTG CLAPG1	O43747-1 [417-424]	-0.149558	-2.41729	-1.35206	-1.62603	-0.0655116		-2.49218	-1.2992
O60828	O60828	Polyglutamine-binding protein 1 (PQBP-1) (38 kDa nuclear protein containing a WW domain) (Npw38) (Polyglutamine tract-binding protein 1)	PQBP1 NPW38 JM26	O60828 [197-214]	-0.682549	-3.66058	-4.47984	0.174226	0.104695		-3.51589	-4.13211			Hit by criteria (Z-score > +/- 2, P-value < 0.05)
				O60828 [193-214]	-0.383102	-2.66598	-3.56815	0.596143	-0.0908392		-2.62512	-3.43934
O95202	O95202	Mitochondrial proton/calcium exchanger protein (Electroneutral mitochondrial K(+)/H(+)exchanger) (KHE) (Leucine zipper-EF-hand-containing transmembrane protein 1)	LETM1	O95202-1 [263-274]	0.0066768	-2.53563	-1.18567	-0.977004	2.61731		-2.70675	-1.26651
P11177	P11177	Pyruvate dehydrogenase E1 component subunit beta, mitochondrial (PDHE1-B) (EC 1.2.4.1)	PDHB PHE1B	P11177 [37-52]	0.535981	-2.03566	-0.423825	-0.296709	1.22104		-2.47333	-0.945125
P18754	P18754	Regulator of chromosome condensation (Cell cycle regulatory protein) (Chromosome condensation protein 1)	RCC1 CHC1	P18754-1 [102-120]	-1.23672	-2.62514	-2.58591	-0.569276	0.789457		-2.0985	-1.60751
P30153	P30153	Serine/threonine-protein phosphatase 2A 65 kDa regulatory subunit A alpha isoform (Medium tumor antigen-associated 61 kDa protein) (PP2A subunit A isoform PR65-alpha) (PP2A subunit A isoform R1-alpha)	PPP2R1A	P30153 [195-221]	-1.16817	1.48072	-3.24635	1.41098	0.712645		2.23954	-2.3728
P33121	P33121	Long-chain-fatty-acid--CoA ligase 1 (EC 6.2.1.3) (Acyl-CoA synthetase 1) (ACS1) (Arachidonate--CoA ligase) (EC 6.2.1.15) (Long-chain acyl-CoA synthetase 1) (LACS 1) (Long-chain acyl-CoA synthetase 2) (LACS 2) (Long-chain fatty acid-CoA ligase 2) (Palmitoyl-CoA ligase 1) (Palmitoyl-CoA ligase 2) (Phytanate--CoA ligase) (EC 6.2.1.24)	ACSL1 FACL1 FACL2 LACS LACS1 LACS2	P33121 [632-640]	-0.805216	2.24032	1.57184	-0.498644	-0.772242		2.84386	2.41389
				P33121 [250-256]	-0.818735	1.79371	1.07524	-0.710141	-0.481971		2.37543	1.89849
P37802	P37802	Transgelin-2 (Epididymis tissue protein Li 7e) (SM22-alpha homolog)	TAGLN2 KIAA0120 CDABP0035	P37802 [161-182]	-0.44586	2.97566	-1.6488	0.17	-0.657298		3.42436	-1.3412
				P37802 [89-102]	0.133299	2.1224	-1.34197	0.708795	0.957706		2.18703	-1.54949
				P37802 [80-88]	0.572212	2.78426	0.0106639	0.53366	-0.140396		2.64418	-0.516707
				P37802 [183-196]	-0.174083	2.09045	-1.72401	-0.792591	0.648759		2.32693	-1.67193
P40222	P40222	Alpha-taxilin	TXLNA TXLN	P40222 [171-188]	-0.317669	-2.26939	-1.21893	-1.01756	0.723972		-2.23938	-1.00254
P51148	P51148	Ras-related protein Rab-5C (EC 3.6.5.2) (L1880) (RAB5L)	RAB5C RABL	P51148 [143-166]	0.391972	2.13957	2.64653	0.86254	0.242623		2.05895	2.45148
P55786	P55786	Puromycin-sensitive aminopeptidase (PSA) (EC 3.4.11.14) (Cytosol alanyl aminopeptidase) (AAP-S)	NPEPPS PSA	P55786 [591-606]	-2.71844	1.93063	0.285736	n/a	n/a	GQBP	3.59649	2.81234
P60660	P60660	Myosin light polypeptide 6 (17 kDa myosin light chain) (LC17) (Myosin light chain 3) (MLC-3) (Myosin light chain alkali 3) (Myosin light chain A3) (Smooth muscle and nonmuscle myosin light chain alkali 6)	MYL6	P60660 [64-79]	-1.50674	1.30742	1.63582	-0.10017	-0.0801796		2.24641	3.12927
Q13439	Q13439	Golgin subfamily A member 4 (256 kDa golgin) (Golgin-245) (Protein 72.1) (Trans-Golgi p230)	GOLGA4	Q13439-1 [504-512]	-1.01515	1.49375	0.387335	n/a	n/a		2.16684	1.34852
Q13561	Q13561	Dynactin subunit 2 (50 kDa dynein-associated polypeptide) (Dynactin complex 50 kDa subunit) (DCTN-50) (p50 dynamitin)	DCTN2 DCTN50	Q13561-1 [78-96]	-0.693346	-2.47473	-1.56346	-0.814391	0.119705	[79-96]	-2.24567	-1.02209
Q13616	Q13616	Cullin-1 (CUL-1)	CUL1	Q13616 [411-424]	0.176435	2.45071	0.971266	2.18836	0.0129488		2.5126	0.869617
Q14746	Q14746	Conserved oligomeric Golgi complex subunit 2 (COG complex subunit 2) (Component of oligomeric Golgi complex 2) (Low density lipoprotein receptor defect C-complementing protein)	COG2 LDLC	Q14746 [672-692]	-1.69293	1.18476	1.39281	n/a	n/a		2.22103	3.04278
Q6P1J9	Q6P1J9	Parafibromin (Cell division cycle protein 73 homolog) (Hyperparathyroidism 2 protein)	CDC73 C1orf28 HRPT2	Q6P1J9 [409-426]	1.82435	-0.930483	0.198792	-0.0348962	0.220156		-2.02434	-1.47222
Q8WXX5	Q8WXX5	DnaJ homolog subfamily C member 9 (HDJC9) (DnaJ protein SB73)	DNAJC9	Q8WXX5 [230-241]	-1.51215	1.1684	0.569857	n/a	n/a		2.10127	2.00117
Q969Q0	Q969Q0	Ribosomal protein eL42-like (60S ribosomal protein L36a-like) (Large ribosomal subunit protein eL42-like)	RPL36AL	Q969Q0 [82-87]; P83881 [82-87]	-1.07505	1.3085	0.704927	n/a	n/a		2.00325	1.74139
Q9BPW8	Q9BPW8	Protein NipSnap homolog 1 (NipSnap1)	NIPSNAP1	Q9BPW8 [274-284]	-1.64203	1.95317	1.14378	1.70518	-0.650368		3.01134	2.7311
Q9H2W6	Q9H2W6	Large ribosomal subunit protein mL46 (39S ribosomal protein L46, mitochondrial) (L46mt) (MRP-L46) (P2ECSL)	MRPL46 C15orf4 LIECG2	Q9H2W6 [191-203]	-1.61709	2.30115	-0.95932	n/a	n/a		3.36817	0.472528
Q9UNF0	Q9UNF0	Protein kinase C and casein kinase substrate in neurons protein 2 (Syndapin-2) (Syndapin-II) (SdpII)	PACSIN2	Q9UNF0 [82-92]	-0.48215	-2.29372	0.47067	-2.21662	-0.786078	P8 hit	-2.17224	0.945244
Overlap w/ G3 v L
P04062	P04062	Lysosomal acid glucosylceramidase (Lysosomal acid GCase) (EC 3.2.1.45) (Acid beta-glucosidase) (Alglucerase) (Beta-glucocerebrosidase) (Beta-GC) (Beta-glucosylceramidase 1) (Cholesterol glucosyltransferase) (SGTase) (EC 2.4.1.-) (Cholesteryl-beta-glucosidase) (EC 3.2.1.-) (D-glucosyl-N-acylsphingosine glucohydrolase) (Glucosylceramidase beta 1) (Imiglucerase) (Lysosomal cholesterol glycosyltransf…	GBA1 GBA GC GLUC	P04062 [453-464]	-6.54201	-1.23157	-4.06132	0.554406	-1.35796	[481-502]	2.38945	1.71994
P05787	P05787	Keratin, type II cytoskeletal 8 (Cytokeratin-8) (CK-8) (Keratin-8) (K8) (Type-II keratin Kb8)	KRT8 CYK8	P05787 [187-198]	2.20672	0.656557	1.07884	-0.998015	2.08628		-0.548951	-0.889596
				P05787 [134-149]	2.43249	1.69382	2.18939	-0.529177	1.04033		0.428997	0.0825429
				P05787 [199-225]	2.83052	2.08619	2.15341	0.779204	1.87753		0.622003	-0.323005
				P05787 [234-252]	1.89018	-1.32344	-0.226792	-0.369163	2.05005		-2.48049	-1.98535

### Sheet: G3 v L AA
	Master Protein Accessions	Protein Names	Gene Name	Positions in Master Proteins	Z-score G/L	Z-score GP8/L	Z-score GP13/L	Z-score P8/L	Z-score P13/L	n/a = not assayed	Z-score GP8/G	Z-score GP13/G
O14497	O14497	AT-rich interactive domain-containing protein 1A (ARID domain-containing protein 1A) (B120) (BRG1-associated factor 250) (BAF250) (BRG1-associated factor 250a) (BAF250A) (Osa homolog 1) (hOSA1) (SWI-like protein) (SWI/SNF complex protein p270) (SWI/SNF-related, matrix-associated, actin-dependent regulator of chromatin subfamily F member 1) (hELD)	ARID1A BAF250 BAF250A C1orf4 OSA1 SMARCF1	O14497 [271-306]	3.59766	0.941374	2.444	n/a	n/a		-1.03251	-0.72204
O75436	O75436	Vacuolar protein sorting-associated protein 26A (Vesicle protein sorting 26A) (hVPS26)	VPS26A VPS26	O75436-1 [250-262]	-3.09006	-2.00037	-0.476015	n/a	n/a		-0.383642	2.34555			Hit by criteria (Z-score > +/- 2, P-value < 0.05)
				O75436-1 [313-327]	-2.14933	-0.182487	-0.654634	n/a	n/a		1.02183	1.28756
O75874	O75874	Isocitrate dehydrogenase [NADP] cytoplasmic (IDH) (IDH1) (EC 1.1.1.42) (Cytosolic NADP-isocitrate dehydrogenase) (IDPc) (NADP(+)-specific ICDH) (Oxalosuccinate decarboxylase)	IDH1 PICD	O75874 [4-20]	-3.10369	-0.967021	-2.61573	0.197701	0.0158835		0.72562	0.0836559
				O75874 [250-260]	-3.14599	-1.90785	-3.46499	-0.499273	-1.09579		-0.253366	-0.780059
P09525	P09525	Annexin A4 (35-beta calcimedin) (Annexin IV) (Annexin-4) (Carbohydrate-binding protein p33/p41) (Chromobindin-4) (Endonexin I) (Lipocortin IV) (P32.5) (PP4-X) (Placental anticoagulant protein II) (PAP-II) (Protein II)	ANXA4 ANX4	P09525 [257-270]	-2.11871	-2.01185	-2.82793	-0.0846517	0.403068	[271-284]	-0.945595	-1.05085
P21397	P21397	Amine oxidase [flavin-containing] A (EC 1.4.3.21) (EC 1.4.3.4) (Monoamine oxidase type A) (MAO-A)	MAOA	P21397 [298-305]	-2.10659	-1.14081	-0.484683	-1.58109	0.514964		-0.0239285	1.42877
P25205	P25205	DNA replication licensing factor MCM3 (EC 3.6.4.12) (DNA polymerase alpha holoenzyme-associated protein P1) (P1-MCM3) (RLF subunit beta) (p102)	MCM3	P25205 [597-609]	3.4391	2.28905	0.757721	0.78007	-0.115613		0.49384	-2.36819
				P25205 [562-569]	2.06086	1.2348	1.904	-1.26561	-1.46531		0.15	0.122123
P31040	P31040	Succinate dehydrogenase [ubiquinone] flavoprotein subunit, mitochondrial (EC 1.3.5.1) (Flavoprotein subunit of complex II) (Fp)	SDHA SDH2 SDHF	P31040 [346-355]	2.4853	2.99369	2.90959	1.87805	-0.109671		1.78476	0.799376
P35251	P35251	Replication factor C subunit 1 (Activator 1 140 kDa subunit) (A1 140 kDa subunit) (Activator 1 large subunit) (Activator 1 subunit 1) (DNA-binding protein PO-GA) (Replication factor C 140 kDa subunit) (RF-C 140 kDa subunit) (RFC140) (Replication factor C large subunit)	RFC1 RFC140	P35251-1 [993-1003]	-2.07818	-1.68171	-0.942073	-0.121127	0.204074		-0.616602	0.916362
				P35251-1 [903-910]	-2.34165	-1.06392	-1.21544	-0.223152	0.252174		0.191068	0.868917
P36543	P36543	V-type proton ATPase subunit E 1 (V-ATPase subunit E 1) (V-ATPase 31 kDa subunit) (p31) (Vacuolar proton pump subunit E 1)	ATP6V1E1 ATP6E ATP6E2	P36543 [151-156]	2.0421	2.02361	1.68535	n/a	n/a		1.00148	-0.0929743
P40937	P40937	Replication factor C subunit 5 (Activator 1 36 kDa subunit) (A1 36 kDa subunit) (Activator 1 subunit 5) (Replication factor C 36 kDa subunit) (RF-C 36 kDa subunit) (RFC36)	RFC5	P40937-1 [174-185]	-2.12852	-0.505062	-0.558858	n/a	n/a		0.666192	1.37017
P43304	P43304	Glycerol-3-phosphate dehydrogenase, mitochondrial (GPD-M) (GPDH-M) (EC 1.1.5.3) (mitohondrial glycerophosphate dehydrogenase gene) (mGDH) (mtGPD)	GPD2	P43304 [239-254]	-3.7254	-0.856258	-1.0299	0.681938	1.10347		1.19554	2.34308
P46100	P46100	Transcriptional regulator ATRX (EC 3.6.4.12) (ATP-dependent helicase ATRX) (X-linked helicase II) (X-linked nuclear protein) (XNP) (Znf-HX)	ATRX RAD54L XH2	P46100 [467-484]	-2.12225	-0.348677	-1.56129	1.39188	1.6829		0.829347	0.298814
				P46100 [1726-1741]	-2.40684	-1.38437	-2.43133	0.403214	0.210163	[1734-1739]	-0.113641	-0.363396
P61006	P61006	Ras-related protein Rab-8A (EC 3.6.5.2) (Oncogene c-mel)	RAB8A MEL RAB8	P61006 [147-153]	3.09764	2.18288	2.35542	0.728112	0.631769		0.573911	-0.354767
Q13885	Q13885	Tubulin beta-2A chain (Tubulin beta class IIa)	TUBB2A TUBB2	Q13885 [380-391]; P04350 [380-391]; P07437 [380-391]; P68371 [380-391]	-2.04387	-0.924385	-0.982414	n/a	n/a		0.171288	0.841817
Q14126	Q14126	Desmoglein-2 (Cadherin family member 5) (HDGC)	DSG2 CDHF5	Q14126 [729-746]	2.4179	1.55112	2.5645	0.282955	1.36783	[756-773]	0.285135	0.494742
				Q14126 [991-1017]	2.40444	0.903125	1.89421	0.247359	0.903973		-0.398009	-0.205345
Q86WA6	Q86WA6	Valacyclovir hydrolase (VACVase) (Valacyclovirase) (EC 3.1.-.-) (Biphenyl hydrolase-like protein) (Biphenyl hydrolase-related protein) (Bph-rp) (Breast epithelial mucin-associated antigen) (MCNAA)	BPHL MCNAA	Q86WA6 [117-126]	-2.48954	-1.23629	-1.19176	0.041082	0.492903		0.0910093	1.03056
Q8WYA6	Q8WYA6	Beta-catenin-like protein 1 (Nuclear-associated protein) (NAP) (Testis development protein NYD-SP19)	CTNNBL1 C20orf33 PP8304	Q8WYA6 [448-457]	-2.62585	-1.90543	-2.82989	-0.0334873	-0.0617678		-0.545149	-0.584953
Q99623	Q99623	Prohibitin-2 (B-cell receptor-associated protein BAP37) (D-prohibitin) (Repressor of estrogen receptor activity)	PHB2 BAP REA	Q99623 [18-24]	-2.17412	-1.67238	-1.51046	-0.723995	-0.762966	(GQ binder)	-0.552358	0.400714
Q9NPF5	Q9NPF5	DNA methyltransferase 1-associated protein 1 (DNMAP1) (DNMT1-associated protein 1)	DMAP1 KIAA1425	Q9NPF5 [107-115]	-3.08817	-1.21972	-0.0541887	1.60858	3.10793		0.447462	2.79219
Q9NV70	Q9NV70	Exocyst complex component 1 (Exocyst complex component Sec3)	EXOC1 SEC3 SEC3L1 BM-012	Q9NV70-1 [195-212]	2.05079	0.0253976	0.0582929	n/a	n/a		-1.13352	-1.83052
Q9NYL9	Q9NYL9	Tropomodulin-3 (Ubiquitous tropomodulin) (U-Tmod)	TMOD3	Q9NYL9 [239-252]	2.48912	0.966177	0.702066	1.00237	0.683676		-0.378716	-1.5507
Q9Y2A7	Q9Y2A7	Nck-associated protein 1 (NAP 1) (Membrane-associated protein HEM-2) (p125Nap1)	NCKAP1 HEM2 KIAA0587 NAP1	Q9Y2A7-1 [882-895]	-2.96668	-2.01062	-3.27683	-0.494881	0.737874	(GQ Binder)	-0.464391	-0.745521
